# Functional study of *Leishmania braziliensis* protein arginine methyltransferases (PRMTs) reveals that PRMT1 and PRMT5 are required for macrophage infection

**DOI:** 10.1101/2021.09.22.461376

**Authors:** Lucas Lorenzon, José C. Quilles Junior, Gustavo Daniel Campagnaro, Leticia Almeida, Flavio Protasio Veras, Rubens D. M. Magalhães, Juliana Alcoforado Diniz, Tiago R. Ferreira, Angela K. Cruz

**Affiliations:** Department of Cell and Molecular Biology, Ribeirão Preto Medical School, University of São Paulo, Ribeirão Preto, São Paulo, Brazil; Department of Pharmacology, Ribeirão Preto Medical School, University of São Paulo, Ribeirão Preto, São Paulo, Brazil; Laboratory of Parasitic Diseases, National Institutes of Allergy and Infectious Diseases, National Institutes of Health, Bethesda, MD, USA

## Abstract

In trypanosomatids, regulation of gene expression occurs mainly at the posttranscriptional level, and RNA-binding proteins (RBPs) are key players in determining the fates of transcripts. RBPs are major targets of protein arginine methyltransferases (PRMTs), which posttranslationally regulate the RNA-binding capacity and other macromolecular interactions of RBPs by transferring methyl groups to protein arginine residues. Herein, we present the results of a study that functionally characterized the five predicted PRMTs in *Leishmania braziliensis* by gene knockout and endogenous protein HA tagging using CRISPR/Cas9 gene editing. We report that arginine methylation profiles vary among *Leishmania* species and that target protein methylation changes across different *L. braziliensis* life cycle stages, with higher PRMT expression in the promastigote stages than in the axenic amastigote stage. Knockout of some of the *L. braziliensis* PRMTs led to significant changes in global arginine methylation patterns without affecting promastigote axenic growth. Deletion of either PRMT1 or PRMT3 disrupted most type I PRMT activity, resulting in a global increase in monomethyl arginine (MMA) levels, which is mainly catalyzed by PRMT7. Putative targets and/or PRMT-interacting proteins were identified by coimmunoprecipitation using HA-tagged PRMTs, revealing a network of target RBPs and suggesting functional interactions between them and a relevant participation in epigenetic control of gene expression. Finally, we demonstrate that *L. braziliensis* PRMT1 and PRMT5 are required for efficient macrophage infection *in vitro*, and that in the absence of PRMT1 and PRMT5, axenic amastigote proliferation is impaired. The results indicate that arginine methylation is modulated across life cycle stages in *L. braziliensis* and show possible functional overlap and cooperation among the different PRMTs in targeting proteins. Overall, our data suggest important regulatory roles of these proteins throughout the *L. braziliensis* life cycle, showing that arginine methylation is important for parasite-host cell interactions.
