## Supplementary Table 1 for "Functional study of *Leishmania braziliensis* protein arginine methyltransferases (PRMTs) reveals that PRMT1 and PRMT5 are required for macrophage infection"

### Sheet: Planilha1
S1 Table 1. Mappability information for sequenced reads from each sample over reference genome (“TriTrypDB-41_LmajorFriedlin”).
Sample ID	Reads_count	Mapped_Reads	Proper_Mapped
Lmj CC1_WT_PRO_1	34729954	34475002 (99.27%)	34054434 (98.05%)
Lmj CC1_∆7_PRO_1	31530414	31262739 (99.15%)	30783766 (97.63%)
Lmj CC1_AB_PRO_1	30631450	30416032 (99.30%)	30070496 (98.17%)
Lmj CC1_WT_PRO_2	32411708	32201484 (99.35%)	31894910 (98.41%)
Lmj CC1_∆7_PRO_2	32180522	31924992 (99.21%)	31436602 (97.69%)
Lmj CC1_AB_PRO_2	29406324	29026155 (98.71%)	28245118 (96.05%)
Lmj CC1_WT_PRO_3	28887706	28670959 (99.25%)	28369398 (98.21%)
Lmj CC1_∆7_PRO_3	30762778	30498721 (99.14%)	29989178 (97.49%)
Lmj CC1_AB_PRO_3	35143224	34896518 (99.30%)	34517904 (98.22%)
Lmj CC1_WT_PRO_4	33447434	33231063 (99.35%)	32865486 (98.26%)
Lmj CC1_∆7_PRO_4	32571402	32357128 (99.34%)	32040782 (98.37%)
Lmj CC1_AB_PRO_4	35902490	35646013 (99.29%)	35203588 (98.05%)
Lmj CC1_WT_META_1	37604224	37343900 (99.31%)	36973882 (98.32%)
Lmj CC1_∆7_META_1	32074308	31839627 (99.27%)	31547924 (98.36%)
Lmj CC1_AB_META_1	32443972	32169019 (99.15%)	31771550 (97.93%)
Lmj CC1_WT_META_2	30688770	30442360 (99.20%)	30055952 (97.94%)
Lmj CC1_∆7_META_2	34769272	34518275 (99.28%)	34103564 (98.09%)
Lmj CC1_AB_META_2	33950066	33696363 (99.25%)	33349578 (98.23%)
Lmj CC1_WT_META_3	35123190	34866531 (99.27%)	34395810 (97.93%)
Lmj CC1_∆7_META_3	32079788	31843530 (99.26%)	31386170 (97.84%)
Lmj CC1_AB_META_3	34283118	34032087 (99.27%)	33548000 (97.86%)
Lmj CC1_WT_META_4	37520886	37271993 (99.34%)	36730968 (97.89%)
Lmj CC1_∆7_META_4	39606262	39332289 (99.31%)	38864008 (98.13%)
Lmj CC1_AB_META_4	43204890	42885213 (99.26%)	42235692 (97.76%)
	Average	0.9924	0.9795
