## Supplementary Table 3 for "Functional study of *Leishmania braziliensis* protein arginine methyltransferases (PRMTs) reveals that PRMT1 and PRMT5 are required for macrophage infection"

### Sheet: Planilha1
S3 Table. Clusterization of DEG by expression significance in each analyzed contrast. The numbers: 1 means "up-regulated", -1 "down-regulated", 0 “no significative expression difference" of transcripts level in a given contrast. The groups of PRO contrasts are shown on the left and the groups of META contrasts on the right. The groups of interest are highlight in green and red groups are those on…
Row		PRO Contrasts (FDR 5%, FC > 1.5)			Genes		META Contrasts (FDR 5%, FC > 1.5)			Genes
		WT-Δ7	Δ7-AB	AB-WT			WT-Δ7	Δ7-AB	AB-WT
1		1	0	0	17		1	0	0	0
2		1	0	1	0		1	0	1	0
3		1	1	0	0		1	1	0	0
4		1	1	1	0		1	1	1	0
5		1	0	-1	23		1	0	-1	23
6		1	-1	0	6		1	-1	0	2
7		1	-1	-1	0		1	-1	-1	0
8		1	1	-1	0		1	1	-1	0
9		1	-1	1	0		1	-1	1	0
10		0	0	0	8227		0	0	0	8240
11		0	0	1	1		0	0	1	5
12		0	1	0	65		0	1	0	62
13		0	1	1	0		0	1	1	0
14		0	0	-1	13		0	0	-1	9
15		0	-1	0	1		0	-1	0	1
16		0	-1	-1	0		0	-1	-1	0
17		0	1	-1	1		0	1	-1	4
18		0	-1	1	0		0	-1	1	1
19		-1	0	0	12		-1	0	0	14
20		-1	0	1	23		-1	0	1	31
21		-1	1	0	1		-1	1	0	0
22		-1	1	1	1		-1	1	1	2
23		-1	0	-1	0		-1	0	-1	0
24		-1	-1	0	0		-1	-1	0	0
25		-1	-1	-1	0		-1	-1	-1	0
26		-1	1	-1	0		-1	1	-1	0
27		-1	-1	1	0		-1	-1	1	0
